# Age-related changes in human skeletal muscle transcriptome and proteome are more affected by chronic inflammation and physical inactivity than primary aging

**DOI:** 10.1101/2023.12.01.569524

**Authors:** Nadia S. Kurochkina, Mira A. Orlova, Maksim A. Vigovskiy, Viktor G. Zgoda, Tatiana F. Vepkhvadze, Nikita E. Vavilov, Pavel A. Makhnovskii, Olga A. Grigorieva, Yakov R. Boroday, Vladislav V. Philippov, Egor M. Lednev, Anastasia Yu. Efimenko, Daniil V. Popov

## Abstract

Evaluation of the influence of primary and secondary aging on the manifestation of molecular and cellular hallmarks of aging is a challenging and currently unresolved issue. Our study represents the first demonstration of the distinct role of primary aging and chronic inflammation/physical inactivity – the most important drivers of secondary aging, in the regulation of transcriptomic and proteomic profiles in human skeletal muscle. To achieve this purpose, young healthy people (n=15), young (n=8) and older (n=37) patients with knee/hip osteoarthritis, a model to study the effect of long-term inactivity and chronic inflammation on the vastus lateralis muscle, were included in the study. It was revealed that widespread and substantial age-related changes in gene expression in older patients relative to young healthy people (∼4,000 genes regulating mitochondrial function, proteostasis, cell membrane, secretory and immune response) were related to the long-term physical inactivity and chronic inflammation rather than primary aging. Primary aging contributed mainly to the regulation of genes (∼200) encoding nuclear proteins (regulators of DNA repair, RNA processing, and transcription), mitochondrial proteins (genes encoding respiratory enzymes, mitochondrial complex assembly factors, regulators of cristae formation and mitochondrial reactive oxygen species production), as well as regulators of proteostasis. It was found that proteins associated with aging were regulated mainly at the post-transcriptional level. The set of putative primary aging genes and their potential transcriptional regulators can be used as a resource for further targeted studies investigating the role of individual genes and related transcription factors in the emergence of a senescent cell phenotype.
