## Supplementary Table S5 for "Age-related changes in human skeletal muscle transcriptome and proteome are more affected by chronic inflammation and physical inactivity than primary aging"

### Sheet: Primary aging genes(Prot.&mRNA)
Gene symbol	Gene name	ID Ensembl	ID KEGG	Protein Up	Protein DOWN	mRNA UP	mRNA DOWN	Mitochondrion	Mitochondrial biogenesis	Mitochondrion inner membrane	Cristae formation	Pyruvate dehydrogenase complex	Oxidative phosphorylation	Nucleus	DNA damage and repair	RNA processing	Ribonucleoprotein complex	Transcription factors/regulators	Translation factors	Protein folding	Ubiquitin system	Transporters and Membrane trafficking	Protein kinases, phosphatases and associated proteins
AACS	acetoacetyl-CoA synthetase(AACS)	ENSG00000081760	hsa:65985				x
ABI2	abl interactor 2(ABI2)	ENSG00000138443	hsa:10152				x							x
AGAP2	ArfGAP with GTPase domain, ankyrin repeat and PH domain 2(AGAP2)	ENSG00000135439	hsa:116986				x							x								x
AGBL3	AGBL carboxypeptidase 3(AGBL3)	ENSG00000146856	hsa:340351			x
AHNAK	AHNAK nucleoprotein(AHNAK)	ENSG00000124942	hsa:79026	x										x
AIFM1	apoptosis inducing factor mitochondria associated 1(AIFM1)	ENSG00000156709	hsa:9131		x			x		x				x
AKR1A1	aldo-keto reductase family 1 member A1(AKR1A1)	ENSG00000117448	hsa:10327	x
AMN1	antagonist of mitotic exit network 1 homolog(AMN1)	ENSG00000151743	hsa:196394				x
ANKZF1	ankyrin repeat and zinc finger peptidyl tRNA hydrolase 1(ANKZF1)	ENSG00000163516	hsa:55139			x
APOO	apolipoprotein O(APOO)	ENSG00000184831	hsa:79135		x			x	x	x	x
ARHGDIA	Rho GDP dissociation inhibitor alpha(ARHGDIA)	ENSG00000141522	hsa:396	x										x
ART3	ADP-ribosyltransferase 3 (inactive)(ART3)	ENSG00000156219	hsa:419	x
ARVCF	ARVCF delta catenin family member(ARVCF)	ENSG00000099889	hsa:421			x								x		x
ATP5F1C	ATP synthase F1 subunit gamma(ATP5F1C)	ENSG00000165629	hsa:509		x			x		x			x									x
ATP5F1D	ATP synthase F1 subunit delta(ATP5F1D)	ENSG00000099624	hsa:513		x			x		x			x									x
ATP5F1E	ATP synthase F1 subunit epsilon(ATP5F1E)	ENSG00000124172	hsa:514		x			x		x			x									x
ATP5MD	ATP synthase membrane subunit k(ATP5MK)	ENSG00000173915	hsa:84833		x			x	x	x
ATP5PD	ATP synthase peripheral stalk subunit d(ATP5PD)	ENSG00000167863	hsa:10476		x			x		x			x									x
AVPI1	arginine vasopressin induced 1(AVPI1)	ENSG00000119986	hsa:60370			x
CADM2	cell adhesion molecule 2(CADM2)	ENSG00000175161	hsa:253559				x
CASP2	caspase 2(CASP2)	ENSG00000106144	hsa:835			x		x						x	x								x
CAVIN4	caveolae associated protein 4(CAVIN4)	ENSG00000170681	hsa:347273	x
CCDC84	centrosomal AT-AC splicing factor(CENATAC)	ENSG00000186166	hsa:338657			x										x
CDC37L1	cell division cycle 37 like 1, HSP90 cochaperone(CDC37L1)	ENSG00000106993	hsa:55664				x													x
CHCHD3	coiled-coil-helix-coiled-coil-helix domain containing 3(CHCHD3)	ENSG00000106554	hsa:54927		x			x	x	x	x			x									x
CKMT2	creatine kinase, mitochondrial 2(CKMT2)	ENSG00000131730	hsa:1160		x		x	x		x
CLCN4	chloride voltage-gated channel 4(CLCN4)	ENSG00000073464	hsa:1183				x															x
CMC2	C-X9-C motif containing 2(CMC2)	ENSG00000103121	hsa:56942				x	x	x
COA7	cytochrome c oxidase assembly factor 7(COA7)	ENSG00000162377	hsa:65260				x	x	x					x
COP1	COP1 E3 ubiquitin ligase(COP1)	ENSG00000143207	hsa:64326				x							x							x
CPPED1	calcineurin like phosphoesterase domain containing 1(CPPED1)	ENSG00000103381	hsa:55313				x																x
CRLF1	cytokine receptor like factor 1(CRLF1)	ENSG00000006016	hsa:9244				x
CTNNBIP1	catenin beta interacting protein 1(CTNNBIP1)	ENSG00000178585	hsa:56998				x							x
CXorf38	chromosome X open reading frame 38(CXorf38)	ENSG00000185753	hsa:159013			x
CYC1	cytochrome c1(CYC1)	ENSG00000179091	hsa:1537		x			x		x			x	x								x
CYRIB	CYFIP related Rac1 interactor B(CYRIB)	ENSG00000153310	hsa:51571	x				x
CZIB	CXXC motif containing zinc binding protein(CZIB)	ENSG00000162384	hsa:54987	x
DCLRE1C	DNA cross-link repair 1C(DCLRE1C)	ENSG00000152457	hsa:64421			x								x	x
DDAH1	dimethylarginine dimethylaminohydrolase 1(DDAH1)	ENSG00000153904	hsa:23576	x
DDB2	damage specific DNA binding protein 2(DDB2)	ENSG00000134574	hsa:1643			x								x	x						x
DDX55	DEAD-box helicase 55(DDX55)	ENSG00000111364	hsa:57696			x								x
DECR1	2,4-dienoyl-CoA reductase 1(DECR1)	ENSG00000104325	hsa:1666		x			x						x
DHPS	deoxyhypusine synthase(DHPS)	ENSG00000095059	hsa:1725			x
DHRSX	dehydrogenase/reductase X-linked(DHRSX)	ENSG00000169084	hsa:207063				x
DIMT1	DIM1 rRNA methyltransferase and ribosome maturation factor(DIMT1)	ENSG00000086189	hsa:27292				x							x
DNAJB5	DnaJ heat shock protein family (Hsp40) member B5(DNAJB5)	ENSG00000137094	hsa:25822				x													x
DNAJC5B	DnaJ heat shock protein family (Hsp40) member C5 beta(DNAJC5B)	ENSG00000147570	hsa:85479			x														x
DPH3	diphthamide biosynthesis 3(DPH3)	ENSG00000154813	hsa:285381				x							x					x
DPM1	dolichyl-phosphate mannosyltransferase subunit 1, catalytic(DPM1)	ENSG00000000419	hsa:8813				x							x
E2F3	E2F transcription factor 3(E2F3)	ENSG00000112242	hsa:1871				x							x				x
EGFLAM	EGF like, fibronectin type III and laminin G domains(EGFLAM)	ENSG00000164318	hsa:133584				x
EID2B	EP300 interacting inhibitor of differentiation 2B(EID2B)	ENSG00000176401	hsa:126272			x								x
EIF4H	eukaryotic translation initiation factor 4H(EIF4H)	ENSG00000106682	hsa:7458	x															x
EMCN	endomucin(EMCN)	ENSG00000164035	hsa:51705				x
ERBB2	erb-b2 receptor tyrosine kinase 2(ERBB2)	ENSG00000141736	hsa:2064			x								x									x
ETF1	eukaryotic translation termination factor 1(ETF1)	ENSG00000120705	hsa:2107				x												x
ETFDH	electron transfer flavoprotein dehydrogenase(ETFDH)	ENSG00000171503	hsa:2110		x			x		x												x
FAM171A1	family with sequence similarity 171 member A1(FAM171A1)	ENSG00000148468	hsa:221061				x
FAM222B	family with sequence similarity 222 member B(FAM222B)	ENSG00000173065	hsa:55731				x							x
FKBP1A	FKBP prolyl isomerase 1A(FKBP1A)	ENSG00000088832	hsa:2280	x																x
FLYWCH2	FLYWCH family member 2(FLYWCH2)	ENSG00000162076	hsa:114984				x
GABPB2	GA binding protein transcription factor subunit beta 2(GABPB2)	ENSG00000143458	hsa:126626			x			x					x				x
GALNT17	polypeptide N-acetylgalactosaminyltransferase 17(GALNT17)	ENSG00000185274	hsa:64409			x
GOT2	glutamic-oxaloacetic transaminase 2(GOT2)	ENSG00000125166	hsa:2806		x			x														x
GSDMB	gasdermin B(GSDMB)	ENSG00000073605	hsa:55876			x																x
HDGF	heparin binding growth factor(HDGF)	ENSG00000143321	hsa:3068	x										x
HMGA1	high mobility group AT-hook 1(HMGA1)	ENSG00000137309	hsa:3159	x										x				x
HMOX2	heme oxygenase 2(HMOX2)	ENSG00000103415	hsa:3163				x
HNRNPA1	heterogeneous nuclear ribonucleoprotein A1(HNRNPA1)	ENSG00000135486	hsa:3178	x										x		x	x					x
HNRNPA2B1	heterogeneous nuclear ribonucleoprotein A2/B1(HNRNPA2B1)	ENSG00000122566	hsa:3181	x										x		x	x					x
HNRNPC	heterogeneous nuclear ribonucleoprotein C(HNRNPC)	ENSG00000092199	hsa:3183	x										x		x
HNRNPK	heterogeneous nuclear ribonucleoprotein K(HNRNPK)	ENSG00000165119	hsa:3190	x										x		x	x
HNRNPM	heterogeneous nuclear ribonucleoprotein M(HNRNPM)	ENSG00000099783	hsa:4670	x										x		x	x
HSPA2	heat shock protein family A (Hsp70) member 2(HSPA2)	ENSG00000126803	hsa:3306	x										x		x				x		x
HSPB2	heat shock protein family B (small) member 2(HSPB2)	ENSG00000170276	hsa:3316	x										x						x
HSPB3	heat shock protein family B (small) member 3(HSPB3)	ENSG00000169271	hsa:8988	x										x						x
HTATSF1	HIV-1 Tat specific factor 1(HTATSF1)	ENSG00000102241	hsa:27336	x										x		x
HYI	hydroxypyruvate isomerase (putative)(HYI)	ENSG00000178922	hsa:81888			x
IGF1	insulin like growth factor 1(IGF1)	ENSG00000017427	hsa:3479				x													x
IL17RC	interleukin 17 receptor C(IL17RC)	ENSG00000163702	hsa:84818				x
IMMT	inner membrane mitochondrial protein(IMMT)	ENSG00000132305	hsa:10989		x		x	x	x	x	x
IMPDH2	inosine monophosphate dehydrogenase 2(IMPDH2)	ENSG00000178035	hsa:3615	x										x
INMT	indolethylamine N-methyltransferase(INMT)	ENSG00000241644	hsa:11185				x
IQSEC2	IQ motif and Sec7 domain ArfGEF 2(IQSEC2)	ENSG00000124313	hsa:23096				x															x
IRX3	iroquois homeobox 3(IRX3)	ENSG00000177508	hsa:79191				x							x				x
KHDC4	KH domain containing 4, pre-mRNA splicing factor(KHDC4)	ENSG00000132680	hsa:22889			x								x		x
LIG1	DNA ligase 1(LIG1)	ENSG00000105486	hsa:3978			x		x						x	x
LONRF1	LON peptidase N-terminal domain and ring finger 1(LONRF1)	ENSG00000154359	hsa:91694				x
LRRC66	leucine rich repeat containing 66(LRRC66)	ENSG00000188993	hsa:339977			x
LUC7L3	LUC7 like 3 pre-mRNA splicing factor(LUC7L3)	ENSG00000108848	hsa:51747			x								x		x
MAPK8IP3	mitogen-activated protein kinase 8 interacting protein 3(MAPK8IP3)	ENSG00000138834	hsa:23162			x														x
METTL21C	methyltransferase 21C, AARS1 lysine(METTL21C)	ENSG00000139780	hsa:196541			x								x						x
MINDY3	MINDY lysine 48 deubiquitinase 3(MINDY3)	ENSG00000148481	hsa:80013				x							x							x
MMADHC	metabolism of cobalamin associated D(MMADHC)	ENSG00000168288	hsa:27249				x	x
MPHOSPH8	M-phase phosphoprotein 8(MPHOSPH8)	ENSG00000196199	hsa:54737			x								x
MRLN	myoregulin(MRLN)	ENSG00000227877	hsa:100507027				x															x
MRNIP	MRN complex interacting protein(MRNIP)	ENSG00000161010	hsa:51149			x								x	x
MSANTD2	Myb/SANT DNA binding domain containing 2(MSANTD2)	ENSG00000120458	hsa:79684			x
MT-ND2	mitochondrially encoded NADH dehydrogenase 2(MT-ND2)	ENSG00000198763	hsa:4536		x			x	x	x			x
MTRF1L	erb-b2 receptor tyrosine kinase 2(ERBB2)	ENSG00000112031	hsa:54516				x	x											x
N4BP2L1	NEDD4 binding protein 2 like 1(N4BP2L1)	ENSG00000139597	hsa:90634			x
NDRG4	NDRG family member 4(NDRG4)	ENSG00000103034	hsa:65009				x	x
NDUFA10	NADH:ubiquinone oxidoreductase subunit A10(NDUFA10)	ENSG00000130414	hsa:4705		x			x		x			x									x
NDUFA6	NADH:ubiquinone oxidoreductase subunit A6(NDUFA6)	ENSG00000184983	hsa:4700		x			x		x			x
NDUFA9	NADH:ubiquinone oxidoreductase subunit A9(NDUFA9)	ENSG00000139180	hsa:4704		x			x		x			x	x								x
NDUFB6	NADH:ubiquinone oxidoreductase subunit B6(NDUFB6)	ENSG00000165264	hsa:4712		x			x		x			x	x								x
NDUFC2	NADH:ubiquinone oxidoreductase subunit C2(NDUFC2)	ENSG00000151366	hsa:4718		x			x		x			x									x
NINJ2	ninjurin 2(NINJ2)	ENSG00000171840	hsa:4815				x
NIPAL3	NIPA like domain containing 3(NIPAL3)	ENSG00000001461	hsa:57185				x															x
NPM1	nucleophosmin 1(NPM1)	ENSG00000181163	hsa:4869	x										x	x		x
NSFL1C	NSFL1 cofactor(NSFL1C)	ENSG00000088833	hsa:55968	x										x								x
NSMCE1	NSE1 homolog, SMC5-SMC6 complex component(NSMCE1)	ENSG00000169189	hsa:197370				x							x	x						x
NT5C2	5'-nucleotidase, cytosolic II(NT5C2)	ENSG00000076685	hsa:22978			x
NXN	nucleoredoxin(NXN)	ENSG00000167693	hsa:64359	x										x									x
PAAF1	proteasomal ATPase associated factor 1(PAAF1)	ENSG00000175575	hsa:80227			x
PACSIN3	protein kinase C and casein kinase substrate in neurons 3(PACSIN3)	ENSG00000165912	hsa:29763	x																		x
PDAP1	PDGFA associated protein 1(PDAP1)	ENSG00000106244	hsa:11333	x
PDHA1	pyruvate dehydrogenase E1 subunit alpha 1(PDHA1)	ENSG00000131828	hsa:5160		x		x	x				x		x
PDHB	pyruvate dehydrogenase E1 subunit beta(PDHB)	ENSG00000168291	hsa:5162		x			x				x		x
PDSS2	decaprenyl diphosphate synthase subunit 2(PDSS2)	ENSG00000164494	hsa:57107				x	x
PFDN4	prefoldin subunit 4(PFDN4)	ENSG00000101132	hsa:5203	x				x						x						x
PLIN4	perilipin 4(PLIN4)	ENSG00000167676	hsa:729359	x
POMC	proopiomelanocortin(POMC)	ENSG00000115138	hsa:5443				x
PPARGC1A	PPARG coactivator 1 alpha(PPARGC1A)	ENSG00000109819	hsa:10891				x		x					x		x		x		x
PPM1A	protein phosphatase, Mg2+/Mn2+ dependent 1A(PPM1A)	ENSG00000100614	hsa:5494	x										x									x
PPP2R2D	protein phosphatase 2 regulatory subunit Bdelta(PPP2R2D)	ENSG00000175470	hsa:55844				x																x
PRDX1	peroxiredoxin 1(PRDX1)	ENSG00000117450	hsa:5052	x										x
PSME4	proteasome activator subunit 4(PSME4)	ENSG00000068878	hsa:23198				x							x	x
PTGES2	prostaglandin E synthase 2(PTGES2)	ENSG00000148334	hsa:80142		x			x						x
PUDP	pseudouridine 5'-phosphatase(PUDP)	ENSG00000130021	hsa:8226	x																			x
RAB21	RAB21, member RAS oncogene family(RAB21)	ENSG00000080371	hsa:23011	x																x		x
RAB2A	RAB2A, member RAS oncogene family(RAB2A)	ENSG00000104388	hsa:5862	x										x								x
RAB5IF	RAB5 interacting factor(RAB5IF)	ENSG00000101084	hsa:55969				x	x		x												x
RAD52	RAD52 homolog, DNA repair protein(RAD52)	ENSG00000002016	hsa:5893			x								x	x
RADX	RPA1 related single stranded DNA binding protein, X-linked(RADX)	ENSG00000147231	hsa:55086			x
RAI2	retinoic acid induced 2(RAI2)	ENSG00000131831	hsa:10742				x							x
RBM5	RNA binding motif protein 5(RBM5)	ENSG00000003756	hsa:10181			x								x		x
RBMX	RNA binding motif protein X-linked(RBMX)	ENSG00000147274	hsa:27316	x										x		x	x
RNF130	ring finger protein 130(RNF130)	ENSG00000113269	hsa:55819				x														x
RSKR	ribosomal protein S6 kinase related(RSKR)	ENSG00000167524	hsa:124923			x																	x
RTN4IP1	reticulon 4 interacting protein 1(RTN4IP1)	ENSG00000130347	hsa:84816		x			x	x
SAFB	scaffold attachment factor B(SAFB)	ENSG00000160633	hsa:6294	x										x		x
SAMM50	SAMM50 sorting and assembly machinery component(SAMM50)	ENSG00000100347	hsa:25813		x			x	x		x											x
SCAI	suppressor of cancer cell invasion(SCAI)	ENSG00000173611	hsa:286205			x								x
SCRN3	secernin 3(SCRN3)	ENSG00000144306	hsa:79634	x
SDHAF3	succinate dehydrogenase complex assembly factor 3(SDHAF3)	ENSG00000196636	hsa:57001				x	x
SDHB	succinate dehydrogenase complex iron sulfur subunit B(SDHB)	ENSG00000117118	hsa:6390		x			x		x			x	x								x
SET	SET nuclear proto-oncogene(SET)	ENSG00000119335	hsa:6418	x										x
SF3B2	splicing factor 3b subunit 2(SF3B2)	ENSG00000087365	hsa:10992	x										x		x
SFPQ	splicing factor proline and glutamine rich(SFPQ)	ENSG00000116560	hsa:6421	x										x	x	x							x
SIRT7	sirtuin 7(SIRT7)	ENSG00000187531	hsa:51547			x								x	x
SLC14A1	solute carrier family 14 member 1 (Kidd blood group)(SLC14A1)	ENSG00000141469	hsa:6563				x															x
SLC25A11	solute carrier family 25 member 11(SLC25A11)	ENSG00000108528	hsa:8402		x			x		x				x								x
SLC25A3	solute carrier family 25 member 3(SLC25A3)	ENSG00000075415	hsa:5250		x			x		x												x
SLC25A4	solute carrier family 25 member 4(SLC25A4)	ENSG00000151729	hsa:291		x			x	x	x												x
SLC25A44	solute carrier family 25 member 44(SLC25A44)	ENSG00000160785	hsa:9673				x	x														x
SLC26A11	solute carrier family 26 member 11(SLC26A11)	ENSG00000181045	hsa:284129			x								x								x
SMIM12	small integral membrane protein 12(SMIM12)	ENSG00000163866	hsa:113444				x
SNRPN	small nuclear ribonucleoprotein polypeptide N(SNRPN)	ENSG00000128739	hsa:6638				x							x		x
SORBS1	sorbin and SH3 domain containing 1(SORBS1)	ENSG00000095637	hsa:10580	x										x								x
SPATS2L	spermatogenesis associated serine rich 2 like(SPATS2L)	ENSG00000196141	hsa:26010				x							x
SRP9	signal recognition particle 9(SRP9)	ENSG00000143742	hsa:6726	x																		x
SRSF1	serine and arginine rich splicing factor 1(SRSF1)	ENSG00000136450	hsa:6426	x										x		x						x
SRSF2	serine and arginine rich splicing factor 2(SRSF2)	ENSG00000161547	hsa:6427	x										x		x
SSB	small RNA binding exonuclease protection factor La(SSB)	ENSG00000138385	hsa:6741	x										x			x
ST13	ST13 Hsp70 interacting protein(ST13)	ENSG00000100380	hsa:6767	x																x		x
STAMBP	STAM binding protein(STAMBP)	ENSG00000124356	hsa:10617				x							x							x	x
STAU2	staufen double-stranded RNA binding protein 2(STAU2)	ENSG00000040341	hsa:27067				x							x								x	x
SUCLA2	succinate-CoA ligase ADP-forming subunit beta(SUCLA2)	ENSG00000136143	hsa:8803		x			x
SUCLG1	succinate-CoA ligase GDP/ADP-forming subunit alpha(SUCLG1)	ENSG00000163541	hsa:8802		x			x
SYNM	synemin(SYNM)	ENSG00000182253	hsa:23336	x
TARS1	threonyl-tRNA synthetase 1(TARS1)	ENSG00000113407	hsa:6897				x
TEFM	transcription elongation factor, mitochondrial(TEFM)	ENSG00000172171	hsa:79736				x	x	x								x
TIMMDC1	translocase of inner mitochondrial membrane domain containing 1(TIMMDC1)	ENSG00000113845	hsa:51300				x	x	x	x				x
TMEM150A	transmembrane protein 150A(TMEM150A)	ENSG00000168890	hsa:129303				x															x
TMEM88	transmembrane protein 88(TMEM88)	ENSG00000167874	hsa:92162				x													x
TRIM65	tripartite motif containing 65(TRIM65)	ENSG00000141569	hsa:201292			x								x							x
UBAP1L	ubiquitin associated protein 1 like(UBAP1L)	ENSG00000246922	hsa:390595			x
UQCRB	ubiquinol-cytochrome c reductase binding protein(UQCRB)	ENSG00000156467	hsa:7381		x			x		x			x									x
UQCRC1	ubiquinol-cytochrome c reductase core protein 1(UQCRC1)	ENSG00000010256	hsa:7384		x			x		x			x									x
UQCRC2	ubiquinol-cytochrome c reductase core protein 2(UQCRC2)	ENSG00000140740	hsa:7385		x			x		x			x	x								x
UQCRFS1	ubiquinol-cytochrome c reductase, Rieske iron-sulfur polypeptide 1(UQCRFS1)	ENSG00000169021	hsa:7386		x		x	x		x			x									x
VSIR	V-set immunoregulatory receptor(VSIR)	ENSG00000107738	hsa:64115				x
WWP1	WW domain containing E3 ubiquitin protein ligase 1(WWP1)	ENSG00000123124	hsa:11059				x							x							x	x
XPC	XPC complex subunit, DNA damage recognition and repair factor(XPC)	ENSG00000154767	hsa:7508			x		x						x	x
YWHAE	tyrosine 3-monooxygenase/tryptophan 5-monooxygenase activation protein epsilon(YWHAE)	ENSG00000108953	hsa:7531	x				x						x	x
ZBED1	zinc finger BED-type containing 1(ZBED1)	ENSG00000214717	hsa:9189				x							x				x			x
ZBTB43	zinc finger and BTB domain containing 43(ZBTB43)	ENSG00000169155	hsa:23099				x							x				x			x
ZNF224	zinc finger protein 224(ZNF224)	ENSG00000267680	hsa:7767			x								x				x
ZNF616	zinc finger protein 616(ZNF616)	ENSG00000204611	hsa:90317			x								x				x
ZNF785	zinc finger protein 785(ZNF785)	ENSG00000197162	hsa:146540			x								x				x
ZRANB1	zinc finger RANBP2-type containing 1(ZRANB1)	ENSG00000019995	hsa:54764				x							x							x
ZSCAN5A	zinc finger and SCAN domain containing 5A(ZSCAN5A)	ENSG00000131848	hsa:79149				x							x				x
