## Supplementary Table S6 for "Age-related changes in human skeletal muscle transcriptome and proteome are more affected by chronic inflammation and physical inactivity than primary aging"

### Sheet: Predicted TFs
				Transcription factors associated with DOWN-regulated mRNAs					Transcription factors associated with UP-regulated mRNAs
Transcription Factor/s	Gene ID/s	mRNA expression in OP, TPM	mRNA expression in OP	FEadj for binding site frequency	Site FDR (Binominal test)	FEadj for sequence number	Sequence number FDR (Fisher's test)	Predicted TF	FEadj for binding site frequency	Site FDR (Binominal test)	FEadj for sequence number	Sequence number FDR (Fisher's test)	Predicted TF
ZFP64	ENSG00000020256	1.80884	x	1.84148	0.00173241	1.86554	0.0291986	x	0.666236	1	0.568935	0.470101
NR3C1	ENSG00000113580	20.0332	x	1.84016	0.000250808	1.52129	0.0322014	x	0.630648	1	0.579715	0.47554
ETS1	ENSG00000134954	6.56203	x	1.72279	0.00118911	1.60365	0.0291986	x	1.07639	0.0474875	0.601052	0.470101
NR2F6	ENSG00000160113	14.8665	x	1.34816	0.000699457	1.08287	0.0361833	x	0.637372	1	0.544942	0.472232
ZNF436	ENSG00000125945	1.63049	x	1.32331	0.00240177	1.21065	0.0359809	x	0.636277	1	0.54272	0.503734
ZNF528	ENSG00000167555	2.46167	x	1.31726	0.00267855	1.25026	0.0359809	x	0.663838	1	0.562087	0.491346
NR4A1	ENSG00000123358	24.4928	x	1.24389	0.000602165	1.10427	0.0291986	x	0.647523	1	0.550236	0.51111
BCL6	ENSG00000113916	93.5005	x	1.19418	0.00268286	1.04971	0.0352063	x	0.644762	1	0.599293	0.470101
GATAD2A	ENSG00000167491	5.03176	x	1.09189	0.00270413	1.06357	0.0291986	x	0.614575	1	0.556215	0.50704
MAFK	ENSG00000198517	11.9813	x	1.08213	0.00204136	1.08841	0.0367488	x	0.640884	1	0.568692	0.485915
ZNF461	ENSG00000197808	2.33232	x	1.05872	0.00316633	1.01598	0.0332115	x	0.627843	1	0.558901	0.487596
HOXB2:ETV1	ENSG00000173917:ENSG00000111145	2,8 : 0,5	x :	1.22902	0.00317496	1.15798	0.0361833	x :	0.640423	1	0.552865	0.470101
RELB:NFKB1	ENSG00000104856:ENSG00000077150	2,6 : 5,4	x : x	1.30168	0.00240135	1.25565	0.0322014	x : x	0.61673	1	0.546396	0.51111
AR	ENSG00000169083	3.66224	x	1.76628	0.000424149	0.65303	0.0408082		0.637641	1	0.574213	0.479928
ATF7	ENSG00000170653	8.82974	x	1.5951	0.000700608	0.672193	0.0442722		0.6187	1	0.556447	0.503734
NR3C2	ENSG00000151623	3.80198	x	1.54449	0.000469387	0.660259	0.0470623		0.632849	1	0.586873	0.470101
ELF1	ENSG00000120690	5.02654	x	1.54166	0.00209051	0.640331	0.044772		1.22298	0.052995	0.564951	0.470101
ELF2	ENSG00000109381	13.7097	x	1.50094	0.00236478	0.643984	0.0490665		0.646124	1	0.564352	0.470101
STAT5A	ENSG00000126561	9.16283	x	1.47667	0.000897023	0.647545	0.0494941		1.3827	0.0429062	0.574709	0.470101
FOS	ENSG00000170345	48.4906	x	1.41354	0.00183939	0.6533	0.0470623		0.631795	1	0.574709	0.473878
JUN	ENSG00000177606	76.2611	x	1.41134	0.00240135	0.648076	0.0490665		0.636463	1	0.562681	0.490615
CREB5	ENSG00000146592	2.5361	x	1.40849	0.00147459	0.64359	0.0442722		0.638389	1	0.572115	0.479928
BBX	ENSG00000114439	3.21166	x	1.37266	0.00075281	0.660949	0.0438171		0.611355	1	0.564951	0.488105
ATF2	ENSG00000115966	5.55037	x	1.34885	0.00262574	0.647148	0.0454137		0.650326	1	0.581869	0.470101
ATF3	ENSG00000162772	3.44404	x	1.34702	0.00241678	0.656556	0.0443187		0.664788	1	0.575081	0.479928
XBP1	ENSG00000100219	18.2014	x	1.33528	0.00276466	0.64728	0.0438171		0.659584	1	0.60214	0.470101
STAT5B	ENSG00000173757	23.8543	x	1.2775	0.00244049	0.646883	0.0676779		0.833497	0.0540613	0.580347	0.470101
JDP2	ENSG00000140044	11.9251	x	1.27275	0.00313463	0.652895	0.0442722		0.639169	1	0.574585	0.479928
JUND	ENSG00000130522	36.3092	x	1.27166	0.00337074	0.662057	0.0444519		0.632469	1	0.582761	0.470101
JUN:FOSL2	ENSG00000177606:ENSG00000075426	76,3 : 8,5	x : x	1.25491	0.00213231	0.651684	0.0662173		0.611582	1	0.560077	0.498635
ZSCAN30	ENSG00000186814	4.20804	x	1.25142	0.00181282	0.775451	0.0291986		0.637308	1	0.564951	0.47554
HOXB2:ELK3	ENSG00000173917:ENSG00000006468	2,8 : 3,2	x : x	1.24676	0.003398	0.639036	0.140501		0.629445	1	0.554361	0.470101
NR4A2:RXRA	ENSG00000153234:ENSG00000186350	0,5 : 34,4	: x	1.24166	0.00177471	0.64085	0.0412494		0.616784	1	0.53476	0.616334
FOSB	ENSG00000125740	2.39897	x	1.23839	0.00306687	0.645825	0.0552973		0.618713	1	0.564232	0.488313
STAT5A:STAT5B	ENSG00000126561:ENSG00000173757	9,2 : 23,9	x : x	1.22334	0.00107269	0.654788	0.0442722		0.626416	1	0.556331	0.4854
V$AP1_C	NO	NA		1.22331	0.000621527	0.642805	0.0641965		0.614325	1	0.543606	0.534584
STAT3	ENSG00000168610	28.1294	x	1.21812	0.00290108	0.660949	0.0442722		0.648533	1	0.549554	0.492456
ZFP90	ENSG00000184939	3.74763	x	1.21259	0.00232211	0.99715	0.0361833		0.644084	1	0.561613	0.492251
MSANTD3	ENSG00000066697	10.013	x	1.20997	0.00302505	0.63544	0.0442722		0.60975	1	0.553554	0.51111
JUND:FOSL2	ENSG00000130522:ENSG00000075426	36,3 : 8,5	x : x	1.2056	0.00325077	0.651953	0.062156		0.608209	1	0.552291	0.51111
ZNF573	ENSG00000189144	1.39385	x	1.20037	0.000469387	0.99621	0.0291986		0.631465	1	0.558081	0.503734
ZNF432	ENSG00000256087	1.78624	x	1.19134	0.00106017	0.661226	0.0385216		0.634534	1	0.556215	0.50704
JUNB	ENSG00000171223	10.425	x	1.18646	0.00280151	0.706128	0.0396445		0.632369	1	0.566032	0.487596
BACH2	ENSG00000112182	1.17316	x	1.17868	0.000679548	0.953078	0.0291986		0.625832	1	0.583528	0.470101
ETV2:EVX1	ENSG00000105672:ENSG00000010030	0,07 : 0		1.17695	0.00178694	1.02791	0.0315058		0.636517	1	0.542056	0.479928
ELK3	ENSG00000111145	3.2187	x	1.17494	0.00312645	0.651818	0.0442722		0.912683	0.0540613	0.575952	0.470101
HOXB13:TBX21	ENSG00000159184:ENSG00000073861	0 : 0,08		1.16633	0.00117958	0.643721	0.0422271		0.597085	1	0.537134	0.518208
NFATC3	ENSG00000072736	9.05513	x	1.16489	0.00210944	0.642413	0.0479674		0.65528	1	0.557847	0.488313
ATF4	ENSG00000128272	222.376	x	1.16102	0.00299536	0.678105	0.0708467		0.63847	1	0.55668	0.506402
V$AP1_02	NO	NA		1.15865	0.00104611	0.637619	0.0426943		0.620653	1	0.546172	0.51111
ELK1:HOXA3	ENSG00000126767:ENSG00000105997	7,4 : 2,9	x : x	1.15789	0.00334555	0.81816	0.0359809		0.636564	1	0.53519	0.479928
V$POLY_C	NO	NA		1.1544	0.00323601	0.679709	0.0470856		0.612573	1	0.534438	0.51111
ZNF211	ENSG00000121417	3.00103	x	1.15078	0.000681974	0.648741	0.0652367		0.631696	1	0.543273	0.51111
BACH1	ENSG00000156273	6.60169	x	1.14544	0.00153089	0.653976	0.0455455		0.641802	1	0.552865	0.51111
TBX1	ENSG00000184058	42.8712	x	1.14279	0.00124199	0.67796	0.0711761		0.657349	1	0.56507	0.487596
MSX1	ENSG00000163132	2.30828	x	1.14061	0.00247218	0.675786	0.0759676		0.634901	1	0.580727	0.472541
BATF:JUN	ENSG00000156127:ENSG00000177606	0,2 : 76,3	: x	1.13641	0.00306315	0.646883	0.0442722		0.590191	1	0.573841	0.479928
NFATC4	ENSG00000100968	1.07333	x	1.1359	0.00219759	0.636207	0.0442722		0.64825	1	0.543717	0.51111
NFATC1	ENSG00000131196	14.5706	x	1.13214	0.0014518	0.974458	0.0322014		1.0542	0.0252178	0.563873	0.470101
SMAD2:SMAD3	ENSG00000175387:ENSG00000166949	24,4 : 16,4	x : x	1.12908	0.0012682	0.639813	0.0545694		0.584633	1	0.550464	0.51111
STAT1	ENSG00000115415	12.1228	x	1.12794	0.00319973	0.639683	0.0458712		0.944971	0.052995	0.551376	0.470101
NFAT5	ENSG00000102908	1.91218	x	1.12785	0.0016203	0.64085	0.0494941		0.655772	1	0.539967	0.51111
GBX1	ENSG00000164900	1.5448	x	1.12602	0.00246692	0.6533	0.0861781		0.634311	1	0.577201	0.47554
NFIL3	ENSG00000165030	7.22581	x	1.12223	0.00329577	0.654517	0.0470856		0.624894	1	0.555518	0.510442
JUNB:FOS	ENSG00000171223:ENSG00000170345	10,4 : 48,5	x : x	1.11818	0.00135398	0.643852	0.0501939		0.600922	1	0.553324	0.51111
CEBPG	ENSG00000153879	13.3238	x	1.11549	0.000394708	0.68294	0.0629317		0.676787	0.784168	0.551719	0.51111
FLI1:DLX2	ENSG00000151702:ENSG00000115844	3,2 : 0		1.11388	0.00254391	0.652626	0.0641965		0.621574	1	0.544051	0.470101
MAFG	ENSG00000197063	10.4052	x	1.10847	0.000571078	0.974793	0.0291986		0.634933	1	0.567601	0.485915
FOSL2	ENSG00000075426	8.50276	x	1.10763	0.000206016	0.64137	0.0442722		0.624922	1	0.563993	0.488313
NR2F2	ENSG00000185551	12.3897	x	1.09352	0.0023958	0.644115	0.0656053		0.641695	1	0.545165	0.51111
PAX7	ENSG00000009709	1.17881	x	1.09277	0.00181549	0.67622	0.0388976		1.13898	0.0149515	0.883426	0.470101
V$AP1_01	NO	NA		1.09024	0.00285271	0.65276	0.0651909		0.593731	1	0.559136	0.502043
THRB	ENSG00000151090	8.67815	x	1.08871	0.000622697	0.986184	0.0322014		0.65259	1	0.56519	0.487596
ELK4	ENSG00000158711	2.70195	x	1.08571	0.00226024	0.664004	0.0686792		0.963317	0.039681	0.752804	0.470101
LEF1:HNF1A	ENSG00000138795:ENSG00000135100	0,1 : 0		1.08568	0.0014388	0.692819	0.0396445		0.607914	1	0.536161	0.50704
RELA	ENSG00000173039	17.0927	x	1.0853	0.00338928	0.768628	0.0359809		0.678659	0.663611	0.557379	0.504219
FOS:JUN	ENSG00000170345:ENSG00000177606	48,5 : 76,3	x : x	1.07182	0.00342052	0.661088	0.0747604		0.615503	1	0.574461	0.479928
ZNF77	ENSG00000175691	1.07929	x	1.0708	0.00270785	0.642544	0.0434537		0.681032	0.534917	0.545053	0.470101
ARX	ENSG00000004848	5.14924	x	1.06931	0.00292964	0.841234	0.0322014		0.639246	1	0.568085	0.485915
V$NFE2MAF_01	NO	NA		1.065	0.000206016	0.900152	0.0361833		0.610487	1	0.538112	0.51111
SOX7	ENSG00000171056	1.04054	x	1.06193	0.000368402	0.668639	0.0435166		0.626412	1	0.567359	0.470101
SMAD5	ENSG00000113658	6.65765	x	1.06147	0.000602165	0.665822	0.106478		0.645576	1	0.547858	0.509837
JUNB:FOSL2	ENSG00000171223:ENSG00000125740	10,4 : 8,5	x : x	1.06011	0.000424561	0.665822	0.0686792		0.607813	1	0.568207	0.485915
JUNB:FOSB	ENSG00000171223:ENSG00000075426	10,4 : 2,4	x : x	1.0563	0.000394708	0.655196	0.0759		0.607492	1	0.557263	0.504219
ESRRG	ENSG00000196482	2.86827	x	1.04645	0.00156444	0.695563	0.0442722		0.64584	1	0.545165	0.51111
ZNF385D	ENSG00000151789	1.10724	x	1.04533	0.000722216	0.647944	0.0442722		0.820403	0.0474875	0.597142	0.470101
SOX18	ENSG00000203883	4.91137	x	1.04425	0.00251534	0.728362	0.0291986		0.62997	1	0.582761	0.470101
SMAD3	ENSG00000166949	16.4272	x	1.03964	0.000364749	0.635057	0.0396445		0.632436	1	0.582634	0.470101
ZNF787	ENSG00000142409	17.2359	x	1.03823	0.00125433	0.950346	0.0291986		0.651736	1	0.555866	0.509302
ERF:HOXA3	ENSG00000105722:ENSG00000105997	3,3 : 2,9	x : x	1.038	0.00220419	0.639942	0.0651618		0.603555	1	0.621688	0.470101
NFE2L2	ENSG00000116044	23.114	x	1.03586	0.000451775	0.817085	0.0361833		0.637351	1	0.552291	0.503734
NFE2L1	ENSG00000082641	383.645	x	1.03163	0.00153939	0.936927	0.0291986		0.609883	1	0.565671	0.479928
V$HOX13_02	NO	NA		1.02531	0.00172773	0.6742	0.0443187		0.599482	1	0.541065	0.51111
RORC	ENSG00000143365	43.221	x	1.02338	0.00069879	0.709138	0.0367488		0.63151	1	0.58791	0.470101
ERF	ENSG00000105722	3.32138	x	1.02105	0.000671942	0.654382	0.093831		0.88386	0.0474875	0.574337	0.470101
SP100	ENSG00000067066	8.52243	x	1.02013	0.00216637	0.679563	0.0678287		0.899998	0.0429062	0.562444	0.479928
ELK1	ENSG00000126767	7.43586	x	1.01591	0.00240177	0.638262	0.0442722		0.989198	0.0429062	0.607777	0.470101
ESRRA	ENSG00000173153	68.3205	x	1.01298	0.00102216	0.843025	0.0341969		0.648366	1	0.564232	0.488313
RELB:NFKB2	ENSG00000104856:ENSG00000109320	2,6 : 6,2	x : x	1.01224	0.00118786	0.732832	0.0336159		0.628004	1	0.541285	0.51111
MEIS2:ONECUT2	ENSG00000134138:ENSG00000119547	0,5 : 0		1.01119	0.000477055	0.696636	0.0386097		0.613546	1	0.577326	0.47554
V$OCTAMER_02	NO	NA		1.00978	0.0030444	0.676509	0.0638571		0.597251	1	0.558315	0.503734
ESRRB	ENSG00000119715	2.52263	x	1.00676	0.00107454	0.840259	0.0359809		0.656105	1	0.558315	0.503734
ETS2	ENSG00000157557	16.7019	x	1.00488	0.00281367	0.662057	0.125777		0.64782	1	0.579211	0.470101
DBP	ENSG00000105516	20.9801	x	1.00145	0.00346492	0.658471	0.0444519		0.660485	1	0.577201	0.47554
FLI1	ENSG00000151702	3.24306	x	0.979592	0.00174642	0.65506	0.180874		1.19587	0.0169274	0.582251	0.470101
ERG	ENSG00000157554	2.35661	x	0.945381	0.00278167	0.662196	0.125184		1.01781	0.0474875	0.600374	0.470101
FOXO1:ETV1	ENSG00000150907:ENSG00000006468	11,6 : 0,5	x :	0.875311	0.00296987	0.63544	0.0861781		1.04684	0.0283372	0.540625	0.470101
ETV5:HOXB13	ENSG00000244405:ENSG00000159184	1,2 : 0	x :	0.851964	0.00269188	0.644377	0.218635		1.12926	0.0477218	0.584424	0.470101
YY1	ENSG00000100811	20.9458	x	0.833944	0.00215811	0.64085	0.0443187		1.22956	0.0474875	0.563993	0.470101
TCF4	ENSG00000196628	8.46628	x	0.821069	0.00305675	1.12128	0.0359809		0.636695	1	0.579211	0.47554
GMEB2	ENSG00000101216	2.09168	x	0.801363	0.00167716	0.645694	0.169382		1.0721	0.0169274	0.843227	0.470101
GMEB1	ENSG00000162419	1.95114	x	0.797934	0.00259859	0.649008	0.106478		1.22995	0.0169274	0.821158	0.470101
E4F1	ENSG00000167967	6.77545	x	0.786461	0.00240361	0.658334	0.15054		1.418	0.0474875	0.566273	0.470101
MZF1	ENSG00000099326	2.73729	x	0.779801	0.00347101	0.653165	0.201386		1.1271	0.0481659	0.547407	0.51111
SNAPC4	ENSG00000165684	1.14539	x	0.778934	0.00230874	1.04971	0.0352063		0.65079	1	0.542498	0.51111
SMAD2	ENSG00000175387	24.4039	x	0.75531	0.0339286	1.23895	0.0305544		0.63353	1	0.576576	0.47554
SFPQ	ENSG00000116560	34.5459	x	0.7377	0.210757	0.639683	0.172803		1.03092	0.0487374	0.538765	0.470101
ZNF44	ENSG00000197857	2.36563	x	0.733587	0.29018	0.670482	0.0587491		1.06043	0.0252178	0.550236	0.470101
FLI1:ETV7	ENSG00000151702:ENSG00000010030	3,2 : 0	x :	0.732122	0.324363	0.64059	0.0948502		1.49618	0.0224726	0.562325	0.470101
FLI1:ONECUT2	ENSG00000151702:ENSG00000119547	3,2 : 0	x :	0.728428	0.409284	0.645298	0.121312		1.00052	0.0474875	0.550009	0.470101
MEIS1:ELF1	ENSG00000143995:ENSG00000120690	2,4 : 5	x : x	0.727524	0.430202	0.656148	0.128021		1.01855	0.0252178	0.697633	0.470101
V$EBNA1_01	NO	NA		0.723644	0.529419	0.644377	0.276037		1.10556	0.0283383	0.546957	0.470101
ETV2:ETV7	ENSG00000105672:ENSG00000124664	0,0 : 0,0		0.722504	0.559839	0.650209	0.102458		1.17743	0.0474875	0.545724	0.470101
ETV2:SPDEF	ENSG00000105672:ENSG00000106038	0,0 : 0,0		0.719924	0.626829	0.645298	0.134009		1.5721	0.0169274	0.554477	0.470101
V$NFMUE1_Q6	NO	NA		0.718239	0.667469	0.652626	0.207781		1.09636	0.0252178	0.591568	0.470101
V$MYOGNF1_01	NO	NA		0.709402	0.863636	1.05509	0.0322014		0.641375	1	0.550805	0.51111
